# Direct cell-to-cell transmission of retrotransposons

**DOI:** 10.1101/2025.03.14.642691

**Authors:** Maya Voichek, Andreas Bernhard, Maria Novatchkova, Dominik Handler, Paul Möseneder, Baptiste Rafanel, Peter Duchek, Kirsten-André Senti, Julius Brennecke

## Abstract

Transposable elements are abundant in host genomes but are generally considered to be confined to the cell in which they are expressed, with the notable exception of endogenous retroviruses. Here, we identify a group of LTR retrotransposons that infect the germline from somatic cells within the *Drosophila* ovary, despite lacking the fusogenic Envelope protein typically required for retroviral entry. Instead, these elements encode a short transmembrane protein, sORF2, with structural features reminiscent of viral cell-cell fusogens. Through genetics, imaging, and electron microscopy, we show that sORF2 localizes to invasive somatic protrusions, enabling the direct transfer of retrotransposon capsids into the oocyte. Remarkably, sORF2-like proteins are widespread among insect retrotransposons and also occur in piscine nackednaviruses and avian picornaviruses. These findings reveal a noncanonical, Envelope-independent transmission mechanism shared by retrotransposons and non-enveloped viruses, offering important insights into host-pathogen evolution and soma-germline interactions.
