## Supplementary Table S2: Fly genotypes, smFISH probes and siRNA sequences used in this study for "Direct cell-to-cell transmission of retrotransposons"

### Sheet: Fly genetics
Voichek et al., 2025 - Direct cell-to-cell transmission of retrotransposons - Supplementary table S2
Fly genotypes, smFISH probes and siRNA sequences used in this study
FLY STOCKS
GAL4 driver stocks	Reference
white; tj-GAL4/CyO	[1] DGRC stock 104055
white otu-GAL4::VP16; NGT40; nos-GAL4::VP16-nos-3’UTR (MTD)	[2]
Soma RNAi strains
white; arrestin2-GD (3)	[1] [3] VDRC stock 40999
white; vreteno-GD (3)	[1] [3] VDRC stock 34897
Germline RNAi strains
white;; white-sh(attP2)/TM3 Ser	[4]
white; aubergine-sh(attP40); ago3-sh(attP2)	[4]
TE lacZ reporters
white; burdock-lacZ(pTH18, attP40)/CyO	[6]
white; 412-lacZ(pBA54, attP40)/CyO	This study
Flamenco 412-Stalker2 deletion
white; nos-Flp (VK00018)/CyO	[7]
y FRT7m8-4;;;	This study
y FRT8m14-2;;;	This study
flamΔ412-St2;;;	This study
y FRT7m8-4;iso-1;;	This study
flamΔ412-St2;iso-1;;	This study
Imaging for smFISH and IF
w[*]; P{w[+mC]=PTT-GC}zip[CC01626]/SM6a	BDSC stock 51564
white; P{y[+t7.7] w[+mC]=10XUAS-IVS-myr::GFP}attP40	BDSC stock 32198
white ; PR412sORF2-HA (MVp96, attP40)	This study
REFERENCES
[1] D. Olivieri, M. M. Sykora, R. Sachidanandam, K. Mechtler, J. Brennecke, An in vivo RNAi assay identifies major genetic and cellular requirements for primary piRNA biogenesis in Drosophila. EMBO J 29, 3301-3317 (2010).
[2] J. Q. Ni et al., A genome-scale shRNA resource for transgenic RNAi in Drosophila. Nat Methods 8, 405-407 (2011).
[3] G. Dietzl et al. A genome-wide transgenic RNAi library for conditional gene inactivation in Drosophila. Nature 448, 151-6 (2007)
[4] K. A. Senti, D. Jurczak, R. Sachidanandam, J. Brennecke, piRNA-guided slicing of transposon transcripts enforces their transcriptional silencing via specifying the nuclear piRNA repertoire. Genes Dev 29, 1747-1762 (2015).
[6] K.-A. Senti, D. Handler, B. Rafanel, C. Kosiol, C. Schlötterer, J. Brennecke, Functional Adaptations of Endogenous Retroviruses to the Drosophila Host Underlie their Evolutionary Diversification. bioRxiv (2023). https://doi.org/10.1101/2023.08.03.55178
[7] A. Kaushal et al., CTCF loss has limited effects on global genome architecture in Drosophila despite critical regulatory functions. Nature communications, 12(1), 1011 (2021).

### Sheet: smFISH probes
RNA FISH probe sets	Stellaris probe sets		Self labelled oligos
	1	2	3
oligo #	412 - gag	Mdg1 - gag-pol	Stalker2 sORF2-gag-pol
1	gcacttataggattttctga	ttgtatttcttgccagtcca	GAGCATTAAAGATAATTCCA
2	gtgttgatctgttttgcgtt	ctctatttggtgtcatgcat	AAGATAGACCCCCTAAAGAC
3	ttcctattgattgttacagc	ttgagagtgtcttgttgcac	TTTCGGAACTGTCTACTATG
4	actatttaccaagacttggg	ttaccaatatctgcgcatgc	CAAAAATTCCAATATAGCGG
5	ttgttggatcaactctctga	ttaattggcgtgctccatta	GCAAACGTAATCAATACAGT
6	tgcgttccaaattctttcta	tctcacggaacctgtttaga	AGCCCGAACTTAAAATAATT
7	ttcaaagccttagcacactg	gttgtgtctgtacttgacgt	GGTACTCCTCATAATAATAG
8	tttctcttaatgtcaccagt	atctcagccactataggtgt	CTATGTGCGAGTATGATAAC
9	ggaatttctatctggagact	atcgtggagatcctcttctt	TGTACAAACTACATAACAGA
10	tagtggggtgtttactatgg	ttattaccgctggaattgca	CCTCAAGAAGAAATACTTGA
11	tatcttcctcgtcagagtta	cttcttcaagtaattcgggt	AAGGCATTGGACCTAGATAA
12	atgtcttccttgactatagt	tcctgtatttgaatctgaaa	TGCGTACAAATTTCGAATAT
13	atcgtgaagatcttcctctt	tgtccgtttcctgtattctt	AAAACAATATCAAACCCACT
14	tcagcattaattttgctggt	gttgcggcagagtctgtcat	AACTAGGGTCAACAGAAATA
15	aagttattttcggagtcggc	ttgtcgcacatattcccttg	AACAGTTGGTAAGAATTAGA
16	aatggcagctgcttcttctg	actcaggtattgtggacgaa	ATGGAATGGCATGAAATATG
17	cgacttccctaatgtaagac	aagtttaactttttgccgtc	TCGATAAGACATATAAATGC
18	tcaaattctggcactgtgca	gagagccgtgaggaatctat	TATACAGGCTGAAACAATTA
19	ttgtaaatggatcttttgcc	cctgatctccttttgtcaga	AAACATGCATCTACATTAGT
20	tctaccaatttgattgcctt	gattacctcaaccgctagca	TTAATGAAGCACGAACACTA
21	ttcaaatggtcccttagcta	atggaccaagtatctttgtc	ATACGAACATAGAGAAACAC
22	acttaatgacctcaactgca	tcattttcaactttgtgtga	AATTCTGAACACTGGTCTAA
23	ctgagttcaaaattgtgcca	tattataccgataatggtct	GACTATTAATCAAACTTCGA
24	ttgctggaattgtcgtttca	tcgcctttaactgatgcttt	CTTGATAGCAGTTAAAAGGA
25	ttactggatgtctcaccgac	tttgctttgatgacatcggg	AGTTTGGAAATTTCAATTCC
26	tgttgctagctttgctttga	gcgctgttgtgtactaagca	GATTGATACAGACGAACAAT
27	cagttttacctctctgctga	acgtaggttttctatctccg	GAATCAATAGAACCAGAAGA
28	acttcagcggtaaattgcgt	tatataggctgcttcgagca	CCGAGTCGGAAGAAAAATAT
29	tctaaaagttttctcaggct	tgttggaatctaaaccatca	CATCGAGGATAAAGACCTAC
30	ataccctcatcgatatagga	tttgtagcgaatttgtctgc	TAACATTAGCTGAAGACACT
31	tagaccagtggcatgttcta	ggtcattgcagatatggctt	ATTGATTTTCTGAATACAGC
32	tttcaattgcctctttggtg	gcttatcgtgcccacagttc	CAAAGCTTATACCCGACTTT
33	tgctcagcacgatgtatcat	tttccagcttccaatatggt	TAAGGCTGAAAACTTAACAA
34	tccagtactgttttgatact	cacgctattcatcgtgttga	ATAGATGCTCTAAACATTGT
35	catccatagtggtgcaagtc	gtgtcctctattattataga	ATACAATCAAAGGTGAGCAT
36	cgttcttatgtatgcgctta	ctcggtaattattacctcga	TCTAGCTGTTTCGGTTATAA
37	gatgtcaccggtaactcttg	ttacctctgttttggtaatt	GTTATATCAGCTAAGCTTCT
38	acctctaaagtacatcactt	ggagttataatttcctcggc	GTCTCCAACAAAAGAGTAAA
39	cgtatcctctattgggtctg	acctctgcctctatagttgt	CTATATCAGTGAAGGTTTAG
40	ttactacctctattggcatt	ctctgtttccaccatggtaa	CAAACTCTTGCCAATAAATA
41	gttattaaagcctctaccgc	tggttttggttacctcttga	TAAAGGCCATGACGAAAAAT
42	ggtagttgcctctaatacta	cattgtgggcatgacttgtt	CAAATAACAATAATAGAGGG
43	agcggttttgataaccgtta	tgttcgttttccgattgtat	CAGAAATGGCAACAATTACA
44	gttatagccattataacggt	ttgtagattgtcgctcaagg	CGAGGCAACAATAATAGTAA
45	tgtttccattataacggcct	acccatgaattggtactcat	ACCAAGGTTACAATACCAAC
46	gttctgactgttgttacggc	attgtttctgcatttaagca	ATGCTAGAGTTCATTCCATC
47	tggcattgtttctgttgtag	gaattgtcccttgccctatt	CAAGTTAACATTTCTCATTG
48	tgttcttggattactcgtac	tttctaaatgtagtgtacct	GAACAACCCTAATAGATCTT
49			AATTCAATTGCCAACTTGAC
50			TAGACATCAATAGCGTAAAT
51			TCAAATATTCGTTCCTAATC
52			TATTCGACTTCTAAATACCA
53			ATACCAATCTAGAAGATAGA
54			CGAAAAAGTACTATCATTAC
55			GAAACCGAACCAATATCAAC
56			TATTAAGAACTACAGAAGCC
57			AATCGTAGACCCATCTGTAT
58			TTCAGAACAAAAGAAATGGC
59			TACTTTCTGATAAATTCCCA

### Sheet: siRNAs
siRNA name	siRNA sequence
Piwi_guide	CACCUUCACGCCUGGGAGCUU
Piwi_passenger	GCUCCCAGGCGUGAAGGUGUU
eGFP_guide	ACUUCAGGGUCAGCUUGCCUU
eGFP_passenger	GGCAAGCUGACCCUGAAGUUU
